# Identification of Serum Bridging Molecules that Mediate Human Endothelial Cell Invasion by *Candida* species

**DOI:** 10.1101/2021.09.18.460925

**Authors:** Quynh T. Phan, Norma V. Solis, Jianfeng Lin, Marc Swidergall, Shakti Singh, Hong Liu, Donald C. Sheppard, Ashraf S. Ibrahim, Aaron P. Mitchell, Scott G. Filler

## Abstract

During hematogenously disseminated candidiasis, blood borne fungi must invade the endothelial cells that line the blood vessels to infect the deep tissues. Although *Candida albicans*, which forms hyphae, readily invades endothelial cells, other medically important species of *Candida* are poorly invasive in standard in vitro assays. Here, we show that *Candida glabrata, Candida tropicalis, Candida parapsilosis*, and *Candida krusei* can bind to vitronectin and high molecular weight kininogen present in human serum. Acting as bridging molecules, vitronectin and kininogen bind to αv integrins and the globular C1q receptor (gC1qR), inducing human endothelial cells to endocytose the fungus. This mechanism of endothelial cell invasion is poorly supported by mouse endothelial cells, but can be restored when mouse endothelial cells are engineered to express human gC1qR or αv integrin. Overall, these data indicate that bridging molecule-mediated endocytosis is a common pathogenic strategy used by many medically important *Candida spp*. to invade human vascular endothelial cells.

**Significance:** The invasion of vascular endothelial cells is a key step in the pathogenesis of hematogenously disseminated candidiasis. How species of *Candida* other than *C. albicans* invade endothelial cells is poorly understood because these fungi are weakly invasive in serum-free media. Here, we demonstrate that *C. glabrata* and other *Candida* spp. bind to the serum proteins kininogen and vitronectin, which act as bridging molecules and mediate the adherence and endocytosis of the organisms by endothelial cells. These serum proteins induce endocytosis when they interact with the globular C1q receptor and αv integrins on human, but not mouse endothelial cells. Thus, bridging molecule-mediated endocytosis is a common mechanism by which medically important *Candida* spp. invade human endothelial cells.

---

Despite the widespread use of antifungal agents, disseminated candidiasis continues to be a serious problem in hospitalized patients. Previously, *Candida albicans* was the most common cause of candidemia (1). However, the epidemiology of this disease has changed, and *C. albicans* now causes less than half of these infections. In fact, the combined incidence of infections caused by *Candida glabrata, Candida parapsilosis*, and *Candida tropicalis* now exceeds the incidence of infections caused by *C. albicans* (2, 3). Even though the causative agents of candidemia have changed, this infection remains highly lethal. Approximately 40% of patients with candidemia die, even with currently available therapy (2, 3). A deeper understanding of the pathogenesis of this disease is essential for developing new strategies to prevent and treat invasive infections caused by multiple species of *Candida*.

During hematogenously disseminated candidiasis, blood-borne organisms must invade the endothelial cell lining of the vasculature to reach the target organs (4). A number of hyphal-associated factors have been found to participate in the pathogenic interactions of *C. albicans* with endothelial cells. *C. albicans* hyphae express invasins such as Als3 and Ssa1 that interact with specific host cell receptors and stimulate fungal endocytosis by endothelial cells in vitro (5-9). Organisms that do not form true hyphae on endothelial cells, such as *C. albicans* mutants with defects in hyphal formation, and *C. glabrata* and *C. tropicalis*, have greatly impaired capacity to invade these cells in standard assays (10, 11) and have highly attenuated virulence in immunocompetent mice (12-14). In patients, organisms that grow only as yeast in vivo are still able to cross the endothelial cell lining of the vasculature and infect target organs during disseminated infections (2, 3). Indeed, patients with candidemia caused by *C. glabrata*, which grows only in the yeast form in vivo, have at least as high mortality as those with candidemia due to *C. albicans* (2, 15). Thus, in humans, afilamentous *C. glabrata* is as virulent as hypha-forming *C. albicans*.

These data suggest that yeast-phase *Candida* spp. must be able to penetrate endothelial cells in vivo by a mechanism that is not evident in standard in vitro invasion assays. Most assays of *Candida* invasion are performed using media that contain either heat-inactivated serum or no serum at all. Here we demonstrate that when yeast-phase *Candida* spp. are incubated with either fresh human serum or plasma, two proteins, high molecular weight kininogen and vitronectin bind to the fungal surface. Acting as bridging molecules, these serum proteins interact with the globular C1q receptor (gC1qR; also known as p33/HABP) and αv integrins on the surface of human endothelial cells and induce the adherence and endocytosis of the organism. When *C. glabrata* is coated with either human or mouse serum, there is minimal endocytosis by mouse endothelial cells, suggesting a key limitation of the mouse model to study vascular invasion by yeast phase *Candida* spp. This defect in endocytosis can be rescued in vitro by expressing either human gC1qR or human αv integrin in mouse endothelial cells. Thus, we delineate a previously unexplored mechanism by which fungi can invade human endothelial cells.
