## Supplemental table 1 for "Identification of Serum Bridging Molecules that Mediate Human Endothelial Cell Invasion by *Candida* species"

### Sheet: Sheet1
Supplemental Table 1. Serum proteins eluted from Candida glabrata
Protein	Description
1433E_HUMAN	14-3-3 protein epsilon OS=Homo sapiens GN=YWHAE PE=1 SV=1
1433F_HUMAN	14-3-3 protein eta OS=Homo sapiens GN=YWHAH PE=1 SV=4
1433S_HUMAN	14-3-3 protein sigma OS=Homo sapiens GN=SFN PE=1 SV=1
1433Z_HUMAN	14-3-3 protein zeta/delta OS=Homo sapiens GN=YWHAZ PE=1 SV=1
ACTA_HUMAN	Actin, aortic smooth muscle OS=Homo sapiens GN=ACTA2 PE=1 SV=1
ACTB_HUMAN	Actin, cytoplasmic 1 OS=Homo sapiens GN=ACTB PE=1 SV=1
ACTBL_HUMAN	Beta-actin-like protein 2 OS=Homo sapiens GN=ACTBL2 PE=1 SV=2
ACTBM_HUMAN	Beta-actin-like protein 3 OS=Homo sapiens GN=ACTBL3 PE=1 SV=1
ADT1_HUMAN	ADP/ATP translocase 1 OS=Homo sapiens GN=SLC25A4 PE=1 SV=4
ADT2_HUMAN	ADP/ATP translocase 2 OS=Homo sapiens GN=SLC25A5 PE=1 SV=6
ADT3_HUMAN	ADP/ATP translocase 3 OS=Homo sapiens GN=SLC25A6 PE=1 SV=4
ANXA1_HUMAN	Annexin A1 OS=Homo sapiens GN=ANXA1 PE=1 SV=2
ANXA2_HUMAN	Annexin A2 OS=Homo sapiens GN=ANXA2 PE=1 SV=2
ARPC2_HUMAN	Actin-related protein 2/3 complex subunit 2 OS=Homo sapiens GN=ARPC2 PE=1 SV=1
C1QBP_HUMAN	Complement component 1 Q subcomponent-binding protein, mitochondrial (gC1qR) OS=Homo sapiens GN=C1QBP PE=1 SV=1
CA077_HUMAN	Uncharacterized protein C1orf77 OS=Homo sapiens GN=C1orf77 PE=1 SV=2
CAPZB_HUMAN	F-actin-capping protein subunit beta OS=Homo sapiens GN=CAPZB PE=1 SV=4
DESM_HUMAN	Desmin OS=Homo sapiens GN=DES PE=1 SV=3
EF1B_HUMAN	Elongation factor 1-beta OS=Homo sapiens GN=EEF1B2 PE=1 SV=3
ELAV1_HUMAN	ELAV-like protein 1 OS=Homo sapiens GN=ELAVL1 PE=1 SV=2
EXOS6_HUMAN	Exosome complex exonuclease MTR3 OS=Homo sapiens GN=EXOSC6 PE=1 SV=1
GBLP_HUMAN	Guanine nucleotide-binding protein subunit beta-2-like 1 OS=Homo sapiens GN=GNB2L1 PE=1 SV=3
H12_HUMAN	Histone H1.2 OS=Homo sapiens GN=HIST1H1C PE=1 SV=2
H13_HUMAN	Histone H1.3 OS=Homo sapiens GN=HIST1H1D PE=1 SV=2
H15_HUMAN	Histone H1.5 OS=Homo sapiens GN=HIST1H1B PE=1 SV=3
H1X_HUMAN	Histone H1x OS=Homo sapiens GN=H1FX PE=1 SV=1
HNRPC_HUMAN	Heterogeneous nuclear ribonucleoproteins C1/C2 OS=Homo sapiens GN=HNRNPC PE=1 SV=4
K2C7_HUMAN	Keratin, type II cytoskeletal 7 OS=Homo sapiens GN=KRT7 PE=1 SV=4
LYRIC_HUMAN	Protein LYRIC OS=Homo sapiens GN=MTDH PE=1 SV=2
M2OM_HUMAN	Mitochondrial 2-oxoglutarate/malate carrier protein OS=Homo sapiens GN=SLC25A11 PE=1 SV=3
NPM_HUMAN	Nucleophosmin OS=Homo sapiens GN=NPM1 PE=1 SV=2
PERI_HUMAN	Peripherin OS=Homo sapiens GN=PRPH PE=1 SV=2
PGAM5_HUMAN	Serine/threonine-protein phosphatase PGAM5, mitochondrial OS=Homo sapiens GN=PGAM5 PE=1 SV=2
PHB_HUMAN	Prohibitin OS=Homo sapiens GN=PHB PE=1 SV=1
PHB2_HUMAN	Prohibitin-2 OS=Homo sapiens GN=PHB2 PE=1 SV=2
POTEE_HUMAN	POTE ankyrin domain family member E OS=Homo sapiens GN=POTEE PE=1 SV=3
POTEF_HUMAN	POTE ankyrin domain family member F OS=Homo sapiens GN=POTEF PE=1 SV=2
PTRF_HUMAN	Polymerase I and transcript release factor OS=Homo sapiens GN=PTRF PE=1 SV=1
RCD1_HUMAN	Cell differentiation protein RCD1 homolog OS=Homo sapiens GN=RQCD1 PE=1 SV=1
ROA1_HUMAN	Heterogeneous nuclear ribonucleoprotein A1 OS=Homo sapiens GN=HNRNPA1 PE=1 SV=5
ROA2_HUMAN	Heterogeneous nuclear ribonucleoproteins A2/B1 OS=Homo sapiens GN=HNRNPA2B1 PE=1 SV=2
RU2A_HUMAN	U2 small nuclear ribonucleoprotein A' OS=Homo sapiens GN=SNRPA1 PE=1 SV=2
SARNP_HUMAN	SAP domain-containing ribonucleoprotein OS=Homo sapiens GN=SARNP PE=1 SV=3
SFRS1_HUMAN	Splicing factor, arginine/serine-rich 1 OS=Homo sapiens GN=SFRS1 PE=1 SV=2
SFRS2_HUMAN	Splicing factor, arginine/serine-rich 2 OS=Homo sapiens GN=SFRS2 PE=1 SV=4
SFRS7_HUMAN	Splicing factor, arginine/serine-rich 7 OS=Homo sapiens GN=SFRS7 PE=1 SV=1
SNAA_HUMAN	Alpha-soluble NSF attachment protein OS=Homo sapiens GN=NAPA PE=1 SV=3
SNRPA_HUMAN	U1 small nuclear ribonucleoprotein A OS=Homo sapiens GN=SNRPA PE=1 SV=3
SRPRB_HUMAN	Signal recognition particle receptor subunit beta OS=Homo sapiens GN=SRPRB PE=1 SV=3
STOM_HUMAN	Erythrocyte band 7 integral membrane protein OS=Homo sapiens GN=STOM PE=1 SV=3
THOC4_HUMAN	THO complex subunit 4 OS=Homo sapiens GN=THOC4 PE=1 SV=3
TM111_HUMAN	Transmembrane protein 111 OS=Homo sapiens GN=TMEM111 PE=1 SV=3
TPM1_HUMAN	Tropomyosin alpha-1 chain OS=Homo sapiens GN=TPM1 PE=1 SV=2
TPM2_HUMAN	Tropomyosin beta chain OS=Homo sapiens GN=TPM2 PE=1 SV=1
TPM3_HUMAN	Tropomyosin alpha-3 chain OS=Homo sapiens GN=TPM3 PE=1 SV=1
TPM3L_HUMAN	Putative tropomyosin alpha-3 chain-like protein OS=Homo sapiens PE=5 SV=2
TPM4_HUMAN	Tropomyosin alpha-4 chain OS=Homo sapiens GN=TPM4 PE=1 SV=3
TXTP_HUMAN	Tricarboxylate transport protein, mitochondrial OS=Homo sapiens GN=SLC25A1 PE=1 SV=2
VDAC2_HUMAN	Voltage-dependent anion-selective channel protein 2 OS=Homo sapiens GN=VDAC2 PE=1 SV=2
VIME_HUMAN	Vimentin OS=Homo sapiens GN=VIM PE=1 SV=4
